# ASER: Animal Sex Reversal database

**DOI:** 10.1101/2021.06.28.448629

**Authors:** Yangyang Li, Zonggui Chen, Hairong Liu, Qiming Li, Xing Lin, Shuhui Ji, Rui Li, Shaopeng Li, Weiliang Fan, Haiping Zhao, Zuoyan Zhu, Wei Hu, Yu Zhou, Daji Luo

## Abstract

Sex reversal, representing extraordinary sexual plasticity during the life cycle, not only triggers reproduction in animals but also affects reproductive and endocrine system-related diseases and cancers in humans. Sex reversal has been broadly reported in animals, however, an integrated resource hub of sex reversal information is still lacking. Here, we constructed a comprehensive database named ASER by integrating sex reversal-related data of 18 species from Teleostei to Mammals. We systematically collected 40,018 published papers and mined the Sex Reversal-associated Genes (SRGs), including their regulatory networks, from 1,611 core papers. We annotated homologous genes and computed conservation scores for whole genomes across the 18 species. Furthermore, we collected 206 available RNA-seq data and investigated the expression dynamics of SRGs during sex reversal or sex determination processes. In addition, we manually annotated 551 ISH images of SRGs from the literature and described their spatial expression in the gonads. Collectively, ASER provides a unique and integrated resource for researchers to query and reuse organized data to explore the mechanisms and applications of SRGs in animal breeding and human health. The ASER database is publicly available at http://aser.ihb.ac.cn/.
