## Supplementary material for "ASER: Animal Sex Reversal database": Table S1

### Sheet: Sheet1
Table S1 RNA-seq data used in the ASER database
Species	Project	Tissue	Data type	Stage
Monopterus albus	SRP018087	Gonad	RNA-seq (3)	Female - Intersex - Male
Oreochromis niloticus	SRP152587	Gonad	RNA-seq (9)	Female - Pseudo_male - Male
Thalassoma bifasciatum	SRP063027	Gonad	RNA-seq (53)	Female - Intersex(6) - Male
Japanese medaka	SRP049254	Gonad	RNA-seq (3)	Male - Intersex - Female
Cynoglossus semilaevis	SRP230574	Gonad	RNA-seq(8)	Female - Pseudomale
Epinephelus coioides	SRP220546	Gonad	RNA-seq(6)	Female - Intersex(2) - Male
Danio rerio	SRP216974	Gonad	RNA-seq (32)	28°C: Female - Neomale - Male
				34°C: Female - Neomale - Male
				36°C: Neomale - Male
Paralichthys olivaceus	SRP096933	Gonad	RNA-seq (4)	Female - Neomale
Betta splendens	SRP158676	Gonad	RNA-seq(2)	Female, Male
Cyprinus carpio	SRP136183	Gonad	RNA-seq(2)	Female, Male
Gallus gallus	SRP126846	Gonad	RNA-seq(8)	Female, Male
Homo sapiens	SRP151462	Gonad	RNA-seq(48)	Female,Male: 6GW, 7GW, 9GW, 11GW, 12GW, 13GW, 17GW and 21GW
Mus musculus	SRP154994	Gonad	RNA-seq(24)	Female,Male: 12.5dpc, 13.5dpc, 16.5dpc and 6dpp
Trachemys scripta	SRP079664	Gonad	RNA-seq (4)	Female, Male
