## Supplementary material for "ASER: Animal Sex Reversal database": Table S2

### Sheet: Wordlist and blacklist
Table S2 Wordlist and blacklist in SRG mining
Wordlist	Blacklist
AP2	homozygous
B6	mutation
B6-YDOM	mouse
BDE-47	allele
BPA	sex-determining
BTF3	alleles
Bmp7	triploid
CA	testicular
CRE	heterozygous
Ctnnb1	follicles
Cyp11b2	juveniles
Cyp19a1	meiotic
DAX1	adults
DDE	sperm
DDX4	period
DE	trout
DEB	oogenesis
DHT	histological
DMRT1	spermatocytes
DMY	sexually
DMY/dmrt1bY	steroid
DPF	maturation
Danio rerio	spermatogonia
Dmrt1	mammals
E2	genotypes
E6	diploid
ECAX	offspring
EE2	Gene
EM	Endocrinol
ERK-1	morphology
ERα	indicated
ERβ	concentration
Epinephelus coioides	follicle
Esr1	phenotypic
Esr2	mature
FET1	mapping
FGF9	tissues
FOG2	F1
FSH	primers
FTZ-F1	populations
Fgf9	pattern
Foxl2	liver
Fshb	tilapia
GATA4	mM
GPR56	SNPs
GSD	acid
GSI	induce
Gadd45g	genotype
Gata4	SI
Gdnf	amino
GnRH	undifferentiated
GnRH3	upregulated
H3K27me3	Appendix
HEK293T	Sertoli
Hsdl2	CAS
IB	phenotypes
IGF-I	regulation
IGF1	fertility
IL-6	sequencing
KISS-10	laboratory
KISS1	Elsevier
KISS1R	variants
Kdm6b	fertilization
Kdm6b-RNAi	still
Kiss2-10	masculinization
LAGDA	terms
LH	reverse
LHR	Mb
LHX1	maintenance
Lhb	up-regulated
Lhx9	immature
LiCl	pipefish
MG132	deletion
MT	mRNA
MT-treated	synthesis
MTF	Expression
NCI-h295	nERs
NF62	triple
NR0B1	morphological
Nr5a2	eel
Oreochromis niloticus	staining
Oryzias latipes	apoptotic
P450	primer
PAR	degeneration
PG	novel
PGCs	proliferation
PGD2	hormone
RSPO1	dimorphic
Rspo1	solvent
S1	sex-linked
SAP62	mammalian
SAT	embryonic
SD	spawning
SF1	sexes
SNP	despite
SOX3	transformation
SOX9	F2
SRY	pairs
STR	generation
Sf-1	Genomics
Sf1	onset
Sox10	granulosa
Sox2	germline
Sox30	disruption
Sox8	GO
Sox9	detection
Sox9a	targeted
Sry	maintained
Sxr	Sex
TB	located
TSD	S2
TU	transition
Tdrd6	progeny
Trachemys scripta	teleosts
WISH	recent
WNT4	promoter
WT	patients
WT1	comparative
WW	indicates
Wnt4	Furthermore
Wt1	processes
Y-1	candidate
ZFX	secondary
ZFY	play
ZNRF3	repair
ZW	distinct
ZZ	An
aldh1a2	inhibition
amh	help
amhrII	pregnant
amhy	sex-determination
anti-CYP19A1	testosterone
anti-GRα	measured
ar	vitro
betta splendens	fin
bluehead	products
brca2	fishes
cMT	stromal
chicken	spermatids
common carp	domesticated
cords	systems
cortex	except
cyp11a2	order
cyp11b	aromatase
cyp11c1	estrogen
cyp19	perchlorate
cyp19a1	endocrine
cyp19a1a	steroidogenic
cyp19a1b	fadrozole
cyp26a1	androgenic
cyp26b1	diethylstilbestrol
dmrt1	dph
dmrt1a	NP
dmrt1bY	cortisol
dmrt3	genotypic
dmy	larvae
erβ1	Japan
esr1	hybrids
esr2a	Hd-rR
esr2b	fshr
estradiol-17beta	transgenic
estrogens	Matsuda
fancd1	TB
foxl2	sex-reversed
foxl2a	GFP
foxl2b	DES
fry	BPA
fshr	sex-reversal
gnrh1	latipes
hebp3	treatments
horse	fluorescence
hsd11b2	AMH
hsd3b1	real-time
hsdl1	curvinotus
hsp70	derived
kiss1ra	breeding
kiss2	previous
lhcgr	kit
mouse	anal
sdY	hybridization
sox5	XYDMY
sox9	Medaka
sox9a	Kobayashi
sox9b	hot
tDMRT1	hotei
tilapia	bars
tp53	life
wt1a	Shinomiya
zebrafish	estrogenic
β-actin	injected
β-defensin	white
β-defensins	reared
β-hsd	color
	ova
	mating
	HNI
	autosomal
	chemicals
	induction
	exogenous
	causes
	Yamamoto
	ER
	fertilized
	statistical
	situ
	incubated
	various
	fluorescent
	fins
	PGCs
	WT
	Crh
	Scale
	master
	On
	inbred
	transcriptional
	induces
	hormones
	cycles
	Nanda
	SD
	knockdown
	estrogens
	Sakaizumi
	regulatory
	luciferase
	carried
	LE
	starvation
	open
	stock
	YY
	Hamaguchi
	area
	steroids
	isolated
	downstream
	background
	temperatures
	approximately
	dorsal
	Technology
	RT
	Institute
	strong
	TBT
	MT
	TSD
	DHT
	FSH
	MDHT
	GSD
	xenoestrogen
	ethynylestradiol
	action
	fed
	LED
	active
	nile tilapia
	LG
	AI
	Aquaculture
	families
	fry
	serum
	SNP
	FC
	MN
	zebrafish
	GA
	SSR
	DEGs
	TR
	displayed
	androgens
	FT
	niloticus
	MC
	temperature-dependent
	thermal
	Nagahama
	dominance
	Ad4BP/SF-1
	diet
	reversed
	initiation
	TG
	gsdf
	cavity
	GD
	applied
	One
	interstitial
	antibody
	methylation
	association
	LG23
	MT+E2-XY
	inhibitor
	de
	genetically
	IHC
	progenies
	profile
	temperature-treated
	intestinal
	efferent
	signals
	grant
	MT+E2-XX
	surrounding
	Endocrinology
	overexpression
	hormonal
	exhibited
	proportion
	Lee
	dat
	burtoni
	duct
	responsible
	compartment
	Nakamura
	Baroiller
	experimental
	alone
	CC
	temperature-induced
	enzymes
	down-regulated
	TALENs
	fragments
	hr
	food
	RA
	interaction
	negative
	RNA-Seq
	FCG
	seen
	influence
	endogenous
	dnmts
	RU486
	Mbp
	head
	correlation
	band
	selection
	S1
	mapped
	plasmid
	pituitary
	protogynous
	histology
	MT-feeding
	hypothalamus
	sampling
	SG
	phylogenetic
	Guangdong
	withdrawal
	antindicated
	blotibody
	groupers
	superfamily
	transfected
	Western
	coioides
	SC
	Gonadal
	hermaphroditic
	empty
	dehydrogenase
	predicted
	recombinant
	cloned
	plays
	implantation
	characterized
	MT-induced
	bisexual
	rat
	registered
	trademark
	axis
	Roche
	bacteria
	KISS
	encoding
	investigate
	hermaphrodite
	fshb
	vector
	manufacturer
	β-actin
	putative
	peptide
	primordial
	rabbit
	internal
	MT-fed
	Supplementary
	purified
	EPC
	dominant
	antimicrobial
	domains
	oogonia
	divided
	SEM
	boxed
	Foundation
	Provincial
	Gram-negative
	puffer
	black
	specificity
	represent
	dose
	statistically
	dehydrogenases
	synthesized
	immunofluorescence
	Project
	localization
	Moreover
	physiological
	injection
	receptors
	pcDNA3.1
	kidney
	ST
	stained
	Natural
	PO
	gonia-like
	mg/kg
	points
	appeared
	letters
	carp
	SDR
	Adamski
	full-length
	acids
	fugu
	antibacterial
	Special
	transitional
	Grouper
	dmy
	blot
	regulated
	fourth
	stored
	muscle
	RNAs
	Oryzias latipes
	learning
	guppies
	brood
	pouch
	mate
	diversity
	behaviour
	swamp eels
	competition
	discrimination
	example
	inhibitory
	cyp19a1
	syngnathids
	seahorses
	DMY/dmrt1bY
	DM
	ovotestis
	seahorse
	variation
	Lucon-Xiccato
	another
	intersex
	If
	Springer
	Berglund
	mainly
	Consortium
	taken
	egg
	follows
	cycle
	since
	flounder
	CRE
	japanese flounder
	suppression
	C-reared
	GR
	mis
	g/g
	combination
	metyrapone
	Paralichthys olivaceus
	P450arom
	glucocorticoid
	anti-GRα
	rearing
	cAMP
	underlying
	directly
	elevation
	fGR
	forward
	suppresses
	biosynthesis
	ChIP
	DDBJ
	accession
	HEK293
	cortisol-GR
	glucocorticoids
	probes
	conversion
	inhibits
	inhibited
	hand
	dose-dependent
	ACTH
	binds
	vivo
	medium
	rFSH
	KGN
	polyclonal
	male-specific
	Tdrd
	resultant
	ovary-type
	transfection
	analog
	cookies
	enhance
	service
	tailor
	ads
	continuing
	agree
	cookies.Copyright
	licensors
	contributors
	ScienceDirect
	B.V.ScienceDirect
	provides
	excellent
	reptiles
	amphibians
	completely
	suppressing
	interference
	cAMP-mediated
	element
	GRE
	broods
	Sigma-Aldrich
	CA
	seabream
	rLH
	wk
	sec
	probe
	extracts
	antibodies
	dilution
	IgG
	conjugated
	protein-DNA
	CREB
	whole
	bodies
	Society
	masculinizing
	gonadotropins
	female-specific
	AKGs
	gynogenetic
	quantitative
	Co
	elevated
	plasma
	Little
	methyltestosterone
	counteracted
	administration
	estradiol
	decrease
	Wiley
	Liss
	exhibits
	specifically
	tamoxifen
	substance
	member
	influenced
	XX/XY
	ascribable
	pH
	unclear
	secreted
	interrenal
	activates
	corticosterone
	investigated
	pseudomales
	tongue sole
	CSPMG
	pseudomale
	.To
	turbot
	therefore
	enriched
	half-smooth
	semilaevis
	Cynoglossus semilaevis
	KEGG
	epigenetic
	Chinese
	passage
	ml
	ZW
	ZTW
	shock
	Genet
	Piferrer
	vs
	Biochem
	Physiol
	blue
	transcriptomic
	Establishment
	modification
	SL
	FO
	ESR
	mixed
	metabolism
	stress
	module
	characterization
	reagent
	marine
	component
	Fishery
	BMC
	network
	alcohol
	Hattori
	PMT
	secretion
	neuroactive
	ligand-receptor
	Res
	improve
	corresponding
	threshold
	proteome
	PLoS
	differential
	ESD
	Csvasa
	subcultured
	Fan
	bass
	Yamaguchi
	Comp
	Sciences
	intron
	ethyl
	Illumina
	metabolic
	semen
	fold
	material
	Methods
	flatfish
	efficiency
	understand
	FBS-DMEM/F12
	buffer
	randomly
	Gao
	Development
	genome-wide
	ZAW
	affect
	Holleley
	Sarre
	GWAS
	confidence
	High
	NCBI
	categories
	Fernandino
	pejerrey
	chromosomal
	mixture
	sex-related
	date
	Finally
	License
	HE
	inheritance
	Creative
	Commons
	reaction
	Oreochromis niloticus
	sensitive
	tube
	amplified
	Lhb
	tadpoles
	laevis
	tropicalis
	mg
	metamorphosis
	amphibian
	thyroid
	BP
	Xenopus laevis
	frogs
	tOP
	larval
	chemical
	Vtg
	viridis
	Gosner
	cortex
	Xenopus
	arborea
	nM
	toxicity
	medulla
	anuran
	NF
	feminizing
	heterogametic
	Bombina
	hybrid
	testing
	organ
	golden
	YW
	EDCs
	replicate
	adverse
	T4
	oviduct
	N/TGA
	severity
	apical
	EPA
	PBDEs
	aquatic
	environment
	mortality
	oviducts
	Nieuwkoop
	maternal
	sexing
	outcomes
	.Article
	evaluate
	Bufo
	Bidder
	toads
	IE
	European
	YZ
	rates
	assessment
	frog
	triploids
	chronic
	affected
	variegata
	Hyla
	sensitivity
	Such
	cords
	When
	crosses
	ZZ/ZW
	approach
	histopathology
	risk
	glass
	frequency
	added
	gynogenesis
	diploids
	transferred
	design
	atrazine
	endpoints
	weak
	i.e
	DM-W
	ECS
	paternal
	female-biased
	tadpole
	review
	flow
	stocks
	dmrt1
	generally
	E2-treated
	proposed
	IC
	constitution
	LCS
	minimal
	organisms
	Environ
	ducts
	circulating
	overt
	given
	grade
	established
	consisted
	solutions
	haploids
	centromere
	FPT
	MPT
	turtle
	ERα
	medullary
	AR
	TSP
	Stage
	cortical
	female-producing
	incubation
	male-producing
	slider
	Wibbels
	Capel
	Barske
	throughout
	Wnt
	bipotential
	scripta
	application
	letrozole
	shift
	AKG
	catenin
	Ramsey
	Crews
	drug
	downregulation
	turtles
	along
	Shoemaker
	expansion
	reptile
	producing
	ridge
	qPCR
	prior
	seminiferous
	mount
	chicken
	exhibit
	cord
	occurs
	tubules
	Pieau
	Bull
	male-
	Smith
	PP1
	inhibitors
	differentiating
	EtOH-treated
	Rhen
	protocol
	dosage
	hatchlings
	complexes
	reduction
	ectopic
	embryo
	Sf
	LIM
	shifted
	sectioned
	circular
	Receptor
	differentiated
	publication
	regulator
	upon
	incubating
	Ambion
	greater
	WNT4
	cascade
	middle
	Sf1
	While
	occur
	dissected
	Stages
	alternate
	remained
	homology
	presumptive
	yet
	Birk
	Additionally
	canonical
	temperature/treatment
	fitness
	sex-reversing
	particularly
	shifts
	evident
	requires
	and/or
	epithelium
	differ
	sufficient
	Quinn
	learningcortex
	chickens
	avian
	chicks
	MIR202
	personality
	chick
	AI-treated
	HINTW
	lacunae
	CpG
	PBS
	speed
	Lhx9
	Z-linked
	thickened
	E9.5
	E4.5
	feminization
	tasks
	urogenital
	Hint
	infected
	df
	zebra
	online
	W-linked
	MHM
	Paroedura
	emu
	BMP
	Sinclair
	smaller
	cognitive
	cMHM
	RCASBP-Aromatase
	finch
	appearance
	HSA
	ancestral
	ovo
	HH
	fibronectin
	masculinized
	Rovatsos
	polymerase
	Exploration
	point
	homologous
	evolutionary
	appears
	combined
	cognition
	genus
	women
	patient
	health
	adrenal
	men
	clinical
	cancer
	subjects
	syndrome
	children
	incidence
	prevalence
	gender
	StAR
	dpc
	Medical
	surgery
	diagnosis
	countries
	therapy
	presented
	fetal
	bone
	cohort
	DSD
	trends
	participants
	features
	overall
	rats
	death
	disorders
	baseline
	access
	volume
	failure
	Hospital
	performance
	diseases
	education
	regression
	CI
	severe
	GH
	website
	defined
	visual
	status
	independent
	Med
	increasing
	care
	Am
	allow
	box
	young
	healthy
	trials
	general
	genitalia
	made
	abnormalities
	dysgenesis
	increases
	note
	impact
	memory
	responses
	HMG
	partial
	obesity
	diabetes
	heart
	older
	assessed
	able
	Center
	initial
	ability
	smoking
	score
	view
	media
	disorder
	short
	reporter
	trend
	events
	EGF
	circadian
	submaxillary
	gland
	SCG
	Peak
	epidermal
	cervical
	displays
	phase-shifted
	light-dark
	abolished
	superior
	ganglionectomy
	persists
	fasted
	hours
	trough
	advance
	nocturnal
	fall
	abolish
	characteristic
	normally
	much
	variation.Oxford
	Press
	department
	Oxford
	furthers
	objective
	excellence
	scholarship
	publishing
	worldwide
	islet
	bovine
	donor
	FMDV
	wildlife
	Liberase
	miniature
	antigen
	H-Y
	porcine
	cattle
	adrenocortical
	isolation
	pancreas
	protease
	collagenase
	PI
	ddPCR
	FMD
	Nigeria
	N-POMC
	monosomy
	POMC
	cytogenetic
	breed
	livestock
	CIzyme
	pancreatic
	goat
	Hum
	caprine
	tumor
	steroidogenesis
	serotypes
	parameters
	courtship
	calves
	graft
	domestic
	trenbolone
	bFGF
	mitogenic
	phosphorylated
	nervous
	biopsied
	Boran
	llerian
	MTT
	ERK
	papilla
	MA/BP
	histomorphometric
	neutral
	N-terminal
	stimulated
	represents
	Lovell-Badge
	median
	Bauchi
	Wachtel
	SS
	Wolf
	additive
	kinase
	horse
	product
	digestion
	Cells
	plates
	wells
	Koopman
	technique
	nonmosaic
	Poll
	ller
	detectable
	power
	disulfide
	p38
	cleavage
	JNK
	cold
	overnight
	index
	BAC
	coding
	unique
	maturity
	coloration
	strategy
	gram
	Sigma
	Aldrich
	ZR
	mare
	copies
	YGR
	rapid
	C/T
	peptides
	mares
	diameter
	microsatellite
	la
	SRY-negative
	dogs
	canine
	karyotype
	analysed
	ECAY
	abnormal
	deletions
	FISH
	Raudsepp
	Animal
	ovotestes
	external
	diagnosed
	Kent
	breeds
	Renilla
	pedigree
	sire
	Pailhoux
	moles
	start
	mole
	equine
	Bugno
	complement
	.In
	PIS
	hypoplastic
	stallion
	founding
	foal
	Leydig
	diagnostic
	fact
	techniques
	Meyers-Wallen
	ranging
	dog
	ng/ml
	frequently
	masculine
	recessive
	repeats
	hermaphrodites
	portion
	inherited
	Eicher
	abnormality
	Turner
	half-site
	screening
	metaphase
	stallions
	reactions
	Animals
	infertility
	amplification
	clones
	chimerism
	Y-linked
	banding
	uterus
	trait
	Two
	Villagomez
	MSY
	chimeric
	translation
	mutated
	spreads
	Makinen
	repeat
	Switonski
	Arabian
	heterochromatic
	AG
	elements
	codon
	tool
	methodology
	indel
	der
	class
	painting
